# SPACE-Tag Enables High-Throughput Spatial Chromatin Profiling With CUT&Tag

**DOI:** 10.64898/2026.11.06.764689

**Authors:** Chao Yan, Ruiyang He, Sara Fernandez, Maroš Pleška, Silas Maniatis, Ivan Raimondi, Sanja Vickovic

## Abstract

Spatial epigenomics maps chromatin states within intact tissues, yet current methods remain limited by accessibility and scale. We developed SPACE-Tag, a spatial CUT&Tag framework that converts epigenetic marks-associated DNA into polyadenylated RNA through T7-based linear amplification, enabling direct integration with standard spatial transcriptomic workflows. Applied to the mouse brain, SPACE-Tag resolved activating and repressive chromatin landscapes, recovered region-specific gene-regulatory programs across anatomical domains, and showed strong correlation with existing bulk and single-cell reference data. SPACE-Tag enabled generation of an integrated multimodal atlas of the aging mouse brain, profiling five histone modifications and the transcriptome in consecutive tissue sections across the adult lifespan. This analysis uncovered sharp regional divergence with aging in the brain: fiber tracts showed widespread transcriptional downregulation, often without nearby chromatin state transitions, whereas the isocortex showed coordinated chromatin–transcriptome changes, including an H3K4me1 peak module that increased with age, was enriched at super-enhancers and linked to upregulation of neuronal plasticity regulators. These findings highlight the power of multimodal and high-throughput spatial genomics in uncovering the divergent regulatory logic that governs tissue-specific vulnerability and resilience in the aging brain.
