## Supplementary Table 4: Oligonucleotide sequences for "SPACE-Tag Enables High-Throughput Spatial Chromatin Profiling With CUT&Tag"

### Sheet: Sheet1
AmineVisium2-1	/5AmMC6/TTTTTCTACACGACGCTCTTCCGATCTGACCAAGATGATGGCANNNNNNNNNNNNTTTTTTTTTTTTTTTTTTTTTTTTTTTTTTVN
AmineVisium2-2	/5AmMC6/TTTTTCTACACGACGCTCTTCCGATCTACTGCTCTGGTACATCNNNNNNNNNNNNTTTTTTTTTTTTTTTTTTTTTTTTTTTTTTVN
AmineVisium2-3	/5AmMC6/TTTTTCTACACGACGCTCTTCCGATCTTGAAGCTCCACGTTGGNNNNNNNNNNNNTTTTTTTTTTTTTTTTTTTTTTTTTTTTTTVN
AmineVisium2-4	/5AmMC6/TTTTTCTACACGACGCTCTTCCGATCTCTGTTGAGTTGCACATNNNNNNNNNNNNTTTTTTTTTTTTTTTTTTTTTTTTTTTTTTVN
T7L_MedsB	GATTAATACGACTCACTATAGGGAGAGTCTCGTGGGCTCGGAGATGTGTATAAGAGACAG
dual_ME19_polyT_v2	TTTTTTTTTTTTTTTTTTTTTTTTTTTTTTVNAGATGTGTATAAGAGACAG
ME_19_Phos	/5Phos/CTGTCTCTTATACACATCT
PF-nextera-R2	GTCTCGTGGGCTCGGAGATGTGTATAAGAGACAG
cDNA-oligo1	CTACACGACGCTCTTCCGATCT
MedsA	TCGTCGGCAGCGTCAGATGTGTATAAGAGACAG
MedsB	GTCTCGTGGGCTCGGAGATGTGTATAAGAGACAG
indexing primers
SIPCR-T501	AATGATACGGCGACCACCGAGATCTACACCGCAGACGACACTCTTTCCCTACACGACGCTCTTCCGATCT
SIPCR-T502	AATGATACGGCGACCACCGAGATCTACACTATGAGTAACACTCTTTCCCTACACGACGCTCTTCCGATCT
SIPCR-T503	AATGATACGGCGACCACCGAGATCTACACAGGTGCGTACACTCTTTCCCTACACGACGCTCTTCCGATCT
SIPCR-T504	AATGATACGGCGACCACCGAGATCTACACGAACATACACACTCTTTCCCTACACGACGCTCTTCCGATCT
S502	AATGATACGGCGACCACCGAGATCTACACCTCTCTATTCGTCGGCAGCGTC
S503	AATGATACGGCGACCACCGAGATCTACACTATCCTCTTCGTCGGCAGCGTC
S505	AATGATACGGCGACCACCGAGATCTACACGTAAGGAGTCGTCGGCAGCGTC
S506	AATGATACGGCGACCACCGAGATCTACACACTGCATATCGTCGGCAGCGTC
S507	AATGATACGGCGACCACCGAGATCTACACAAGGAGTATCGTCGGCAGCGTC
S508	AATGATACGGCGACCACCGAGATCTACACCTAAGCCTTCGTCGGCAGCGTC
N701	CAAGCAGAAGACGGCATACGAGATTCGCCTTAGTCTCGTGGGCTCGG
N702	CAAGCAGAAGACGGCATACGAGATCTAGTACGGTCTCGTGGGCTCGG
N703	CAAGCAGAAGACGGCATACGAGATTTCTGCCTGTCTCGTGGGCTCGG
N704	CAAGCAGAAGACGGCATACGAGATGCTCAGGAGTCTCGTGGGCTCGG
N705	CAAGCAGAAGACGGCATACGAGATAGGAGTCCGTCTCGTGGGCTCGG
N706	CAAGCAGAAGACGGCATACGAGATCATGCCTAGTCTCGTGGGCTCGG
N707	CAAGCAGAAGACGGCATACGAGATGTAGAGAGGTCTCGTGGGCTCGG
N708	CAAGCAGAAGACGGCATACGAGATCCTCTCTGGTCTCGTGGGCTCGG
N709	CAAGCAGAAGACGGCATACGAGATAGCGTAGCGTCTCGTGGGCTCGG
N710	CAAGCAGAAGACGGCATACGAGATCAGCCTCGGTCTCGTGGGCTCGG
N711	CAAGCAGAAGACGGCATACGAGATTGCCTCTTGTCTCGTGGGCTCGG
N712	CAAGCAGAAGACGGCATACGAGATTCCTCTACGTCTCGTGGGCTCGG
N714	CAAGCAGAAGACGGCATACGAGATTCATGAGCGTCTCGTGGGCTCGG
N715	CAAGCAGAAGACGGCATACGAGATCCTGAGATGTCTCGTGGGCTCGG
N716	CAAGCAGAAGACGGCATACGAGATTAGCGAGTGTCTCGTGGGCTCGG
N718	CAAGCAGAAGACGGCATACGAGATGTAGCTCCGTCTCGTGGGCTCGG
N719	CAAGCAGAAGACGGCATACGAGATTACTACGCGTCTCGTGGGCTCGG
N720	CAAGCAGAAGACGGCATACGAGATAGGCTCCGGTCTCGTGGGCTCGG
N721	CAAGCAGAAGACGGCATACGAGATGCAGCGTAGTCTCGTGGGCTCGG
N722	CAAGCAGAAGACGGCATACGAGATCTGCGCATGTCTCGTGGGCTCGG
